# Exploring the boundaries of microbial habitability in soil

**DOI:** 10.1101/2020.08.03.234583

**Authors:** Nicholas B. Dragone, Melisa A. Diaz, Ian Hogg, W. Berry Lyons, W. Andrew Jackson, Diana H. Wall, Byron J. Adams, Noah Fierer

## Abstract

Microbes are widely assumed to be capable of colonizing even the most challenging terrestrial surface environments on Earth given enough time. We would not expect to find surface soils uninhabited by microbes as soils typically harbor diverse microbial communities and viable microbes have been detected in soils exposed to even the most inhospitable conditions. However, if uninhabited soils do exist, we might expect to find them in Antarctica. We analyzed 204 ice-free soils collected from across a remote valley in the Transantarctic Mountains (84 – 85°S, 174 – 177°W) and were able to identify a potential limit of microbial habitability. While most of the soils we tested contained diverse microbial communities, with fungi being particularly ubiquitous, microbes could not be detected in many of the driest, higher elevation soils - results that were confirmed using cultivation-dependent, cultivation-independent, and metabolic assays. While we cannot confirm that this subset of soils is completely sterile and devoid of microbial life, our results do show that microbial habitability and activity can be restricted by near-continuous exposure to cold, dry, and salty conditions, establishing the environmental conditions that constrain habitability in terrestrial surface environments. Constant exposure to these conditions for thousands of years has generated uninhabited surface soil environments, with either no detectable microbes or conditions which are not suitable to sustain microbial activity. Such uninhabited soils are unlikely to be unique to the studied region with this work challenging expectations about where microbes might, or might not, be able to thrive on Earth and other planets.

**Significance Statement:** Certain surface soils in Antarctica have remained effectively uninhabited due to a near-continuous exposure to cold-dry-salty conditions. This is an unexpected result because soils, even those in hyper-arid deserts, typically contain detectable microorganisms. Additionally, the prevalence of fungi at the colder, drier, higher elevation sites suggests that certain fungi may in fact be better adapted than bacteria or archaea to some of the most challenging soil environments on Earth.
