## Supplementary material for "Exploring the boundaries of microbial habitability in soil": Data S3

	Culture-Independent Sequencing		Culturing Experiment																		13C metabolism Assay		ATP Assay
			Cell Counts (CFU/g soil)																		� 13C/g soil		Pre-Glucose Incubation		Post-Glucose Incubation
Samples	16s rRNA reads (#)	ITS reads (#)	TSA_24	TSA_4	Salt_5	Salt_10	pH_5	pH_7	pH_9	LB	M3	PA	PH	ABM	MNB	MEA	PGA	V	VNSS	Total	Autoclaved	Unautoclaved	mols APT/g soil	SD	mols APT/g soil	SD
AV1-2	20790	127	0.00	0.00	0.00	0.00	0.00	100.00	50.00	0.00	0.00	0.00	0.00	0.00	233.33	0.00	0.00	50.00	66.67	500.00	1.1145494	8.851204108	2.49E-12	8.57E-13	2.64333E-12	4.27707E-13
AV2-6	0	0	0.00	0.00	0.00	0.00	0.00	0.00	0.00	750.00	0.00	0.00	0.00	0.00	0.00	0.00	16.67	0.00	0.00	766.67	1.0972279	5.112382616	8.29E-13	1.56E-13	9.37333E-13	2.50682E-13
BP1-4	26284	307	0.00	60.00	0.00	0.00	150.00	100.00	550.00	50.00	50.00	0.00	0.00	16.67	416.67	0.00	266.67	316.67	316.67	2293.33	1.1243097	15.12002516	2.30E-12	1.47E-13	4.19E-12	8.8459E-13
BP2-8	36177	0	4300.00	6500.00	0.00	0.00	0.00	1750.00	2300.00	2683.33	0.00	50.00	850.00	2333.33	1966.67	16.67	66.67	2000.00	4500.00	29316.67	1.1179368	25.40752723	2.87E-12	2.72E-13	7.13667E-12	2.74154E-12
MF1-1	29461	0	11040.00	5280.00	0.00	0.00	250.00	2400.00	2750.00	2066.67	116.67	250.00	1700.00	1700.00	2066.67	150.00	116.67	2083.33	3166.67	35136.67	1.1060178	20.13331006	1.29E-12	6.60E-13	3.26E-12	3.73229E-13
MF1-6	29471	0	4580.00	8760.00	0.00	0.00	0.00	8450.00	8750.00	9066.67	16.67	1650.00	1150.00	3766.67	5850.00	0.00	50.00	8783.33	8150.00	69023.33	1.2600748	13.75851049	6.71E-13	8.92E-13	1.438E-12	1.52599E-12
MF2-4	32895	1820	2950.00	1450.00	0.00	0.00	150.00	1600.00	2350.00	833.33	300.00	350.00	750.00	1333.33	2533.33	183.33	366.67	2466.67	2183.33	19800.00	1.1058666	24.65769277	6.12E-13	6.05E-13	5.67667E-13	4.18373E-13
HV1-1	32895	0	0.00	0.00	0.00	0.00	0.00	2900.00	4250.00	0.00	0.00	0.00	900.00	16.67	2133.33	0.00	0.00	6733.33	5983.33	22916.67	1.1320779	1.570561792	5.21E-13	3.16E-13	8.27167E-13	8.39321E-13
HV3-3	21137	0	0.00	60.00	0.00	0.00	0.00	3900.00	3000.00	16.67	16.67	0.00	1450.00	50.00	4400.00	0.00	83.33	3066.67	6266.67	22310.00	1.1148515	13.3422884	3.50E-12	7.17E-13	5.59667E-12	1.04083E-12
HV3-10	37983	0	12580.00	21680.00	150.00	0.00	200.00	7500.00	11150.00	11816.67	1450.00	2000.00	2200.00	15066.67	5833.33	0.00	900.00	19633.33	18833.33	130993.33	1.1038263	12.25244618	3.10E-12	9.81E-13	5.59E-12	1.57801E-12
MSP1-4	40131	8	380.00	480.00	0.00	0.00	0.00	3200.00	1400.00	750.00	0.00	200.00	800.00	533.33	700.00	0.00	450.00	800.00	700.00	10393.33	1.0969664	13.32450297	4.77E-13	1.97E-13	1.84633E-13	9.5572E-14
MSP2-1	34891	0	7380.00	10640.00	0.00	0.00	350.00	5600.00	7400.00	5466.67	0.00	50.00	2850.00	5066.67	6116.67	0.00	116.67	6450.00	5983.33	63470.00	1.0966633	2.656774365	9.45E-12	3.71E-12	5.82667E-12	3.53295E-12
MSP3-4	32422	13273	2650.00	3900.00	250.00	0.00	2100.00	4400.00	3300.00	6250.00	1383.33	3850.00	4800.00	5666.67	3500.00	1566.67	1833.33	5616.67	6383.33	57450.00	1.1067609	7.176791371	1.12E-11	2.83E-12	3.81667E-12	5.09346E-13
NP2-1	25574	0	2500.00	3800.00	0.00	0.00	100.00	9850.00	20650.00	11066.67	300.00	10700.00	11700.00	16566.67	20316.67	166.67	266.67	23750.00	5950.00	137683.33	1.0959079	13.85317772	4.58E-12	1.10E-12	1.038E-11	1.5301E-12
NP3-2	27932	24213	150.00	0.00	0.00	0.00	8900.00	12200.00	6950.00	266.67	16.67	1700.00	5500.00	350.00	12066.67	0.00	16.67	5500.00	0.00	53616.67	1.5336254	24.94485292	2.16E-12	3.35E-12	5.21E-12	2.15924E-12
NP3-4	20238	6859	0.00	300.00	0.00	0.00	0.00	1750.00	3100.00	1033.33	0.00	0.00	400.00	700.00	1516.67	0.00	50.00	1800.00	2333.33	12983.33	1.1187471	3.790629696	2.84E-13	3.47E-13	3.44E-13	1.97107E-13
RM1-1	0	78	0.00	0.00	0.00	0.00	0.00	0.00	0.00	0.00	0.00	0.00	0.00	0.00	0.00	0.00	0.00	0.00	0.00	0.00	1.1435099	1.150085935	-1.29E-13	4.75E-14	-1.52433E-13	5.97651E-14
RM2-4	0	0	0.00	0.00	0.00	0.00	0.00	0.00	0.00	0.00	0.00	0.00	0.00	0.00	0.00	0.00	0.00	0.00	0.00	0.00	1.1576709	1.168882918	-8.78E-14	9.19E-14	-8.68E-14	1.1103E-13
RM3-7	0	0	0.00	0.00	0.00	0.00	0.00	0.00	0.00	0.00	0.00	0.00	0.00	0.00	0.00	0.00	0.00	0.00	0.00	0.00	1.1243881	1.128428021	-1.46E-13	2.55E-14	-1.30333E-13	2.18251E-14
SH1-1	0	0	0.00	0.00	0.00	0.00	0.00	0.00	0.00	0.00	0.00	0.00	0.00	0.00	0.00	0.00	4150.00	0.00	0.00	4150.00	1.1080216	2.035069138	-1.55E-13	3.82E-14	-1.37667E-13	2.20303E-14
SH1-2	0	0	0.00	0.00	0.00	0.00	0.00	0.00	0.00	0.00	0.00	0.00	0.00	0.00	0.00	0.00	150.00	0.00	0.00	150.00	1.1573426	1.198163361	-1.54E-13	2.20E-14	-1.49333E-13	1.36137E-14
SH1-3	0	41994	0.00	0.00	0.00	0.00	0.00	50.00	0.00	0.00	0.00	0.00	0.00	0.00	0.00	0.00	966.67	0.00	0.00	1016.67	1.0998122	2.557282313	-1.16E-13	4.18E-14	-1.74E-13	1.60935E-14
SH1-4	0	0	0.00	0.00	0.00	0.00	0.00	0.00	0.00	50.00	0.00	0.00	0.00	0.00	0.00	0.00	0.00	0.00	0.00	50.00	1.1007584	1.112214478	-1.13E-13	1.61E-14	-1.10033E-13	3.00117E-14
SH1-5	0	0	0.00	0.00	0.00	0.00	0.00	0.00	0.00	0.00	0.00	0.00	0.00	0.00	0.00	0.00	0.00	0.00	0.00	0.00	1.0962549	1.107915821	-1.82E-13	2.93E-14	-1.34333E-13	1.10604E-14
SH1-6	0	0	0.00	0.00	0.00	0.00	0.00	0.00	0.00	0.00	0.00	0.00	0.00	0.00	0.00	0.00	0.00	0.00	0.00	0.00	1.1109607	1.114367803	-1.29E-13	3.81E-14	-1.65667E-13	3.27159E-14
SH2-5	0	34291	0.00	0.00	0.00	0.00	0.00	0.00	0.00	0.00	0.00	0.00	0.00	0.00	0.00	0.00	1200.00	0.00	0.00	1200.00	1.0996564	2.096393625	-6.72E-14	3.94E-14	-3.76333E-14	2.0304E-14
SH3-8	0	3000	0.00	0.00	0.00	0.00	0.00	300.00	150.00	0.00	0.00	0.00	0.00	0.00	0.00	0.00	16.67	0.00	0.00	466.67	1.1269093	1.466085688	-9.26E-14	3.96E-14	-1.31467E-13	4.22972E-14
TGV1-1	25340	0	1533.33	50.00	0.00	0.00	0.00	0.00	0.00	0.00	0.00	0.00	0.00	0.00	0.00	16.67	16.67	16.67	33.33	1666.67	1.1231765	9.631517852	1.98E-12	1.80E-12	5.62667E-12	3.15013E-13
TGV2-4	18363	0	0.00	0.00	0.00	0.00	0.00	0.00	0.00	0.00	16.67	0.00	0.00	0.00	0.00	0.00	16.67	33.33	16.67	83.33	1.1132975	3.387994216	-6.30E-14	1.62E-13	1.41467E-13	1.29123E-13
TGV3-2	2692	0	0.00	0.00	0.00	0.00	0.00	550.00	5350.00	0.00	0.00	0.00	0.00	0.00	850.00	0.00	0.00	250.00	666.67	7666.67	1.1315628	7.173711891	5.48E-14	2.12E-13	3.44333E-13	2.38819E-13
TGV3-9	21306	3	7360.00	10760.00	0.00	0.00	15750.00	4050.00	0.00	5933.33	0.00	250.00	2900.00	2866.67	3550.00	0.00	1366.67	2933.33	21466.67	79186.67	1.1017908	36.61211321	2.22E-12	4.74E-13	6.89333E-12	4.25231E-12
TN1-6	13951	0	0.00	0.00	0.00	0.00	0.00	0.00	0.00	0.00	0.00	0.00	0.00	0.00	0.00	0.00	16.67	0.00	0.00	16.67	1.3580323	1.519042404	-1.41E-13	3.35E-14	-8.58333E-14	5.87379E-14
TN1-9	19556	0	500.00	0.00	0.00	0.00	0.00	2800.00	5650.00	3583.33	0.00	250.00	650.00	5316.67	5333.33	0.00	2583.33	4966.67	4633.33	36266.67	1.2253337	26.99728802	6.29E-13	3.08E-13	6.32667E-14	8.13351E-14
TN3-3	0	0	0.00	0.00	0.00	0.00	0.00	0.00	0.00	0.00	0.00	0.00	0.00	0.00	0.00	0.00	0.00	0.00	0.00	0.00	1.3027787	2.964220085	-2.92E-14	4.43E-14	1.452E-13	1.10336E-13
TN3-5	26296	0	4800.00	4400.00	0.00	0.00	0.00	250.00	3500.00	1416.67	0.00	0.00	0.00	1200.00	1916.67	0.00	116.67	933.33	5133.33	23666.67	1.1572094	0	3.66E-12	3.83E-13	2.33E-12	7.62168E-13
Blank1 (Cult)			0.00	0.00	0.00	0.00	0.00	0.00	0.00	0.00	0.00	0.00	0.00	0.00	0.00	0.00	0.00	0.00	0.00	0.00
Blank2 (13C)																						1.0949213
Blank3 (13C)																						1.0972106
Blank4 (13C)																						1.0964063
Blank5 (13C)																						1.0926554
Blank6 (13C)																						1.0941598
Blank7 (13C)																						1.0943515
Blank8 (ATP)																							-1.66667E-13	1.13161E-14	-1.368E-13	2.91741E-14
